# Aberrant synaptic release underlies sleep/wake transition deficits in a mouse *Vamp2* mutant

**DOI:** 10.1101/2020.01.09.900233

**Authors:** Gareth T. Banks, Mathilde C. C. Guillaumin, Ines Heise, Petrina Lau, Minghui Yin, Nora Bourbia, Carlos Aguilar, Michael R. Bowl, Chris Esapa, Laurence A. Brown, Sibah Hasan, Erica Tagliatti, Elizabeth Nicholson, Rasneer Sonia Bains, Sara Wells, Vladyslav V. Vyazovskiy, Kirill Volynski, Stuart N. Peirson, Patrick M. Nolan

## Abstract

Sleep-wake transitions are modulated through extensive subcortical networks although the precise roles of their individual components remain elusive. Using forward genetics and *in vivo* electrophysiology, we identified a recessive mouse mutant line characterised by a reduced propensity to transition between all sleep states while a profound loss in total REM sleep time was evident. The causative mutation, an Ile102Asn substitution in VAMP2, was associated with substantial synaptic changes while *in vitro* electrophysiological investigations with fluorescence imaging revealed a diminished probability of vesicular release in mutants. We conclude that the synaptic efficiency of the entire subcortical brain network determines the likelihood that an animal transitions from one vigilance state to the next.
