## Supplementary Table S1 for "Aberrant synaptic release underlies sleep/wake transition deficits in a mouse *Vamp2* mutant"

### Sheet: Sleep
Protocol	Cohort details	Parameter measured	Bin (if applicable)	Wildtype	Homozygote	p	Notes			l		d
Immobility defined sleep by video tracking	Female; 12 wildtype; 12 homozygotes; 4 months old	Proportion of immobility defined sleep in light (%)		69.12 ±1.39	51.71 ±2.02	4e-07
		Proportion of immobility defined sleep in dark (%)		24.94 ±2.47	6.56 ±1.39	2e-06
		Number of immobile episodes in light		153 ±8.23	106.58 ±5.79	0.0001
		Number of immobile episodes in dark		66.17 ±6.26	17.83 ±3.83	1e-06
		Proportion of immobility defined sleep in time bin (%)	Zt 1	61.12 ±7.75	17.20 ±7.31	<0.001 (genotype x Zt)	F(1,23)=4.84
			Zt 2	75.28 ±5.07	49.59 ±8.54
			Zt 3	68.03 ±5.21	45.3 ±11.27
			Zt 4	77.03 ±3.29	43.41 ±7.79
			Zt 5	77.07 ±5.34	37.92 ±6.69
			Zt 6	78.72 ±3.07	59.77 ±6.99
			Zt 7	76.62 ±3.92	52.9 ±7.67
			Zt 8	72.18 ±5.31	63.71 ±5.77
			Zt 9	73.09 ±4.55	78.74 ±4.6
			Zt 10	69.2 ±5.74	80.39 ±4.68
			Zt 11	56.89 ±3.84	66.95 ±7.02
			Zt 12	44.21 ±3.54	24.7 ±5.56
			Zt 13	6.34 ±2.88	4.82 ±3.05
			Zt 14	3.21 ±1.54	0.94 ±0.63
			Zt 15	7.78 ±2.99	4.24 ±3.89
			Zt 16	3.85 ±2.17	8.47 ±3.98
			Zt 17	10.29 ±4.25	11.01 ±6.67
			Zt 18	17.6 ±7.22	0.85 ±0.85
			Zt 19	33.94 ±7.68	1.54 ±1.19
			Zt 20	52.05 ±8.34	12.82 ±7.09
			Zt 21	42.95 ±9.16	23.89 ±9.14
			Zt 22	60.41 ±7.42	5.82 ±3.58
			Zt 23	21.08 ±4.53	0.09 ±0.09
			Zt 24	39.72 ±10.39	4.21 ±2.29
EEG recordings	Male; 5 wildtype (14.7 ± 1.5 weeks old & 31.7 ± 1.5 grams body weight), 5 homozygote (23.8 ± 1.2 weeks old & 31.9 ± 0.8 grams body weight)	Total time in NREM (hours)		9.78 ±0.401	8.39 ±0.402	0.05	F(1,8)=5.34
		Time in NREM in light phase (hours)		5.75 ±0.151	6.16 ±0.085	0.048	F(1,8)=20.56
		Time in NREM in dark phase (hours)		4.02 ±0.297	2.24 ±0.399	0.007	F(1,8)=20.56
		Time in REM (hours)		2.12 ±0.194	0.86 ±0.078	0.001	F(1,8)=31.16
		Time in REM in light phase (hours)		1.27 ±0.102	0.63 ±0.043	<0.001	F(1,8)=0.048
		Time in REM in dark phase (hours)		0.86 ±0.096	0.23 ±0.042	<0.001	F(1,8)=0.048
		Time awake (hours)		12.06 ±0.573	14.71 ±0.466	0.009	F(1,8)=11.53
		Time in wake in light phase (hours)		4.95 ±0.232	5.19 ±0.07	0.348	F(1,8)=18.79
		Time in wake in dark phase (hours)		7.11 ±0.384	9.52 ±0.437	0.003	F(1,8)=18.79
		Time in NREM in time bin	Zt 1	0.81 ±0.083	0.79 ±0.167	<0.001 (genotype x Zt)	F(11,88)=8.91
			Zt 3	1.18 ±0.065	0.845 ±0.301
			Zt 5	1.17 ±0.044	1.139 ±1.167
			Zt 7	1.03 ±0.039	0.916 ±0.021
			Zt 9	0.969 ±0.035	1.387 ±0.033
			Zt 11	0.597 ±0.055	1.08 ±0.081
			Zt 13	0.148 ±0.049	0.33 ±0.056
			Zt 15	0.318 ±0.082	0.54 ±0.145
			Zt 17	0.669 ±0.137	0.31 ±0.126
			Zt 19	0.8 ±0.073	0.77 ±0.064
			Zt 21	1.102 ±0.384	0.1 ±0.065
			Zt 23	0.98 ±0.049	0.18 ±0.114
		Time in REM in time bin	Zt 1	0.42 ±0.027	0.04 ±0.018	<0.001 (genotype x Zt)	F(11,88)=10.25
			Zt 3	0.23 ±0.027	0.06 ±0.016
			Zt 5	0.31 ±0.035	0.11 ±0.022
			Zt 7	0.24 ±0.033	0.09 ±0.019
			Zt 9	0.23 ±0.015	0.178 ±0.041
			Zt 11	0.11 ±0.017	0.15 ±0.021
			Zt 13	0.01 ±0.008	0.06 ±0.023
			Zt 15	0.08 ±0.018	0.06 ±0.0.017
			Zt 17	0.11 ±0.036	0.03 ±0.013
			Zt 19	0.19 ±0.043	0.07 ±0.005
			Zt 21	0.26 ±0.025	0.01 ±0.01
			Zt 23	0.21 ±0.023	0.01 ±0.01
		Time in wake in time bin	Zt 1	1.04 ±0.108	1.17 ±0.184	<0.001 (genotype x Zt)	F(11,88)=9.96
			Zt 3	0.59 ±0.087	1.09 ±0.315
			Zt 5	0.52 ±0.064	0.747 ±0.176
			Zt 7	0.73 ±0.045	0.99 ±0.029
			Zt 9	0.79 ±0.031	0.43 ±0.063
			Zt 11	1.26 ±0.066	0.75 ±0.093
			Zt 13	1.84 ±0.054	1.61 ±0.075
			Zt 15	1.6 ±0.097	1.41 ±0.158
			Zt 17	1.22 ±0.171	1.66 ±0.139
			Zt 19	1.01 ±0.11	1.16 ±0.064
			Zt 21	0.64 ±0.119	188 ±0.074
			Zt 23	0.8 ±0.072	1.79 ±0.123
		Proportion of REM when asleep (%)		0.178 ±0.009	0.092 ±0.006	<0.001
		Average duration of wake episodes >1 minute in light (min)		7.08 ±0.458	12.07 ±2.19	0.057
		Average duration of wake episodes >1 minute in dark (min)		13.06 ±0.556	9.81 ±9.81	0.012
		Average duration of wake episodes >16 seconds in light (min)		3.84 ±0.178	7.58 ±1.17	0.028
		Average duration of wake episodes >16 seconds in dark (min)		7.48 ±0.222	32.48 ±6.56	0.01
		Number of wake to NREM transitions		56.4 ±4.89	36.8 ±5.03	0.024
		Number of NREM to REM transitions		139 ±6.09	41.2 ±3.94	<0.001
		Proportion of NREM episodes transitioning to REM		0.87 ±0.02	0.66 ±0.02	<0.001
		Proportion of NREM episodes by episode length (%)	16-32 second episode	0.06 ±0.005	0.04 ±0.006	<0.001 (genotype x episode duration)
			32-64 second episode	0.15 ±0.008	0.06 ±0.02
			64-128 second episode	0.23 ±0.019	0.08 ±0.02
			128-256 second episode	0.3 ±0.01	0.19 ±0.02
			256-512 second episode	0.19 ±0.01	0.27 ±0.03
			512-1024 second episode	0.05 ±0.008	0.28 ±0.009
			>1024 second episode	0.001 ±0.001	0.08 ±0.03
		Proportion of REM episodes by episode length (%)	<20 second episode	0.315 ±0.024	0.04 ±0.031	0.005 (genotype x episode duration)
			20-40 second episode	0.364 ±0.009	0.15 ±0.072
			40-60 second episode	0.122 ±0.007	0.131 ±0.025
			60-80 second episode	0.058 ±0.011	0.084 ±0.013
			80-100 second episode	0.037 ±0.011	0.069 ±0.031
			100-120 second episode	0.026 ±0.003	0.122 ±0.025
			120-140 second episode	0.02 ±0.005	0.109 ±0.024
			>140 second episode	0.057 ±0.015	0.295 ±0.055

### Sheet: Synaptic visualisation
Protocol	Cohort details	Parameter measured	Wildtype	Homozygote	p
Golgi staning of cortex	Female; 4 wildtype, 4 homozygote; 6 months old	Total spines / mm	0.607 ±0.061	0.782 ±0.023	0.037
		Stubby spines / mm	0.136 ±0.016	0.133 ±0.009	0.894
		Long spines / mm	0.161 ±0.015	0.289 ±0.026	0.005
		Mushroom spines / mm	0.211 ±0.026	0.237 ±0.017	0.431
		Branched spines / mm	0.014 ±0.001	0.026 ±0.005	0.068
		Spine volume (mm2)	1.12 ±0.044	0.849 ±0.067	0.014
		Proportion of stubby spines (%)	22.67 ±1.36	17.19 ±1.14	0.022
		Proportion of long spines (%)	26.82 ±1.39	37.11 ±2.76	0.015
		Proportion of mushroom spines (%)	35.04 ±1.79	31.17 ±2.13	0.215
		Proportion of branched spines (%)	3.04 ±0.69	3.33 ±0.59	0.757
Golgi staning of hippocampus	Female; 4 wildtype, 4 homozygote; 6 months old	Total spines / mm	1.03 ±0.048	1.27 ±0.036	0.004
		Stubby spines / mm	0.234 ±0.017	0.317 ±0.021	0.025
		Long spines / mm	0.321 ±0.037	0.51 ±0.059	0.036
		Mushroom spines / mm	0.299±0.045	0.25 ±0.015	0.347
		Branched spines / mm	0.027 ±0.006	0.015 ±0.007	0.258
		Spine volume (mm2)	0.989 ±0.026	0.766 ±0.045	0.005
		Proportion of stubby spines (%)	23.05 ±1.15	25.25 ±1.79	0.341
		Proportion of long spines (%)	30.69 ±3.25	40.36 ±5.45	0.179
		Proportion of mushroom spines (%)	29.05 ±2.94	19.31 ±1.32	0.023
		Proportion of branched spines (%)	2.72 ±0.67	1.24 ±0.55	0.142
Electron microscopy	3 wildtype, 3 homozygote	Length of active zone (nm)	320.78 ±14	302.69 ±16	0.459
		Postsynaptic density area (nm2)	19710 ±927	20631 ±1041	0.545
		Docked vesicles / nm	0.014 ±0.001	0.031 ±0.001	0.0008
		Total vesicles / mm2	0.237 ±0.009	0.457 ±0.028	0.001
		Width of synaptic cleft (nm)	17.45 ±0.343	17.66 ±0.414	0.715
Immunoflourescence of primary hippocampal cultures	8 wildtype cells, 8 homozygote cells	VAMP2/BSN Intensity ratio	1.29 ±0.094	0.73 ±0.067	0.0002

### Sheet: Electrophysiological recordings
Protocol	Cohort details	Parameter measured	Bin (if applicable)	Wildtype	Homozygote	p
SypHy fluorescence imaging	19 wildtype, 18 homozygote, primary hippocampal neurons; 5 independent neuronal cultures	20 AP at 100Hz		0.183 ±0.029	0.207 ±0.028	0.475
		Single AP		0.016 ±0.005	0.003 ±0.003	0.011
		Vesicular release probabilty (pv)		0.105 ±0.039	0.002 ±0.015	0.006
		Total recycling pool size (TRP)		0.747 ±0.12	1.75 ±0.341	0.017
		Total number of synaptic vesicles		2.51 ±0.4	4.32 ±0.716	0.031
Whole-cell patch-clamp in acute slices	8 wildtype, 7 homozygote	EPSCn/EPSC1	Pulse 2	1.54 ±0.143	1.69 ±0.199	<0.05
			Pulse 3	1.83 ±0.218	2.27 ±0.291
			Pulse 4	1.81 ±0.243	2.29 ±0.293
			Pulse 5	1.89 ±0.309	2.83 ±0.363
			Pulse 6	1.93 ±0.294	2.75 ±0.357
			Pulse 7	2.02 ±0.293	2.77 ±0.372
			Pulse 8	2.11 ±0.31	2.97 ±0.315
			Pulse 9	2.15 ±0.323	3.16 ±0.449
			Pulse 10	2.17 ±0.298	3.25 ±0.402

### Sheet: Protein amounts
Brain region	Fraction	n	Protein	Wildtype	Homozygote	p
Whole brain	Unfractionated	3	STX1A	1 ±0.099	0.918 ±0.008	0.461
		3	VAMP2	1 ±0.062	0.692 ±0.071	0.031
Cortex	Unfractionated	3	STX1A	16.31 ±2.47	16.49 ±2.99	0.965
		3	VAMP2	17.24 ±1.79	9.15 ±2.09	0.043
Hippocampus	Unfractionated	3	STX1A	5.74 ±1.21	5.9 ±1.28	0.931
		3	VAMP2	11.21 ±1.45	2.63 ±0.76	0.006
Cortex	Crude	3	STX1A	0.92 ±0.08	0.78 ±0.06	0.247
		3	VAMP2	1.75 ±0.06	1.24 ±0.06	0.004
	Cytoplasmic	3	STX1A	0.4 ±0.02	0.38 ±0.05	0.652
		3	VAMP2	1.76 ±0.07	0.96 ±0.08	0.001
	Synaptic	3	STX1A	2.45 ±0.23	2.31 ±0.07	0.571
		3	VAMP2	2.76 ±0.16	1.77 ±0.18	0.014
Hippocampus	Crude	3	STX1A	0.95 ±0.08	0.79 ±0.08	0.241
		3	VAMP2	1.76 ±0.09	0.75 ±0.04	0.0007
	Cytoplasmic	3	STX1A	0.43 ±0.13	0.38 ±0.05	0.715
		3	VAMP2	1.45 ±0.13	0.67 ±0.09	0.008
	Synaptic	3	STX1A	4.66 ±0.42	4.3 ±0.39	0.569
		3	VAMP2	2.62 ±0.22	1.42 ±0.11	0.008

### Sheet: Co-Immunoprecipitation
Precipitated protein	Homoginate	n	Co-precipitated protein	Wildtype	Mutant	p
VAMP2	Whole brain	3	STX1A	1.62 ±0.24	4.39 ±0.93	0.045
STX1A	Whole brain	3	VAMP2	1.17 ±0.08	0.72 ±0.009	0.006
VAMP2-His	HEK cell line	3	STX1A-V5	0.26 ±0.002	0.37 ±0.02	0.011
STX1A-V5	HEK cell line	3	VAMP2-His	1.64 ±0.13	0.95 ±0.02	0.006

### Sheet: Phenotyping
Phenotyping test	Cohort details	Parameter measured	Wildtype	Homozygote	p	Additional statistical tests
Y-Maze	Female; 11 wildtype, 10 homozygote; 3 months old	Total distance travelled	6233 ±642	7673 ±722	0.1514
		Proprotion of time in the novel arm	72.91 ±7.05	30.76 ±7	0.0006
		Number of entries into the novel arm	4.78 ±1.01	2.6 ±0.6	0.0747
		Latency to enter the novel arm	6.63 ±6.46	22.51 ±12.14	0.2795
Light-Dark box	Female; 9 wildtype, 9 homozygote; 5 months old	Proprotion of time in the light side	36.29 ±11.81	53.74 ±8	0.2392
		Number of transitions	2.78 ±0.52	1.11 ±0.2	0.0087
Open Field trial 1	Female; 9 wildtype, 9 homozygote; 3 months old	Time spent in centre	28.36 ±9.31	7.9 ±3.63	0.0574
		Latency to enter the centre	721.76 ±209	1201 ±232	0.1445
		Total distance travelled	4820 ±551	3740 ±1119	0.3995
Open Field trial 2		Time spent in centre	35.12 ±14.35	9.97 ±4.98	0.1173
		Latency to enter the centre	514.36 ±190	1143 ±212	0.0425
		Total distance travelled	4134 ±577	5439 ±1315	0.3815
Novel Object Recognition	Female; 7 wildtype, 7 homozygote; 4 months old	Actual time spent with object on day 1	841.71 ±55.71	363.57 ±40.94	2e-05
		Actual time spent with object on day 2	542.14 ±69.02	240.71 ±19.27	0.0012	Vs Day 1: wildtype p=0.005; homozygote p=0.018
		Actual time spent with object on day 3	831.85 ±70.13	382.14 ±70.14	0.0006	Vs Day 1: wildtype p=0.914; homozygote p=0.823
		Proportion of time spent with object on day 1 relative to day 1	100 ±0	100 ±0	N/A
		Proportion of time spent with object on day 2 relative to day 1	63.99 ±6.8	69.11 ±5.86	0.5791	Vs Day 1: wildtype p=0.0002; homozygote p=0.0002
		Proportion of time spent with object on day 3 relative to day 1	99.14 ±5.15	106.44 ±16.04	0.6726	Vs Day 1: wildtype p=0.871; homozygote p=0.695
Marble Burying	Female; 9 wildtype, 9 homozygote; 5 months old	Number of unburied marbles	0.667 ±0.44	9 ±0
Grip Strength	Female; 9 wildtype, 9 homozygote; 3 months old	Grip strength (corrected by weight)	8.7 ±0.33	7.15 ±0.36	0.0006
Startle and PPI	Female; 13 wildtype, 14 homozygote; 6 months old	Startle	867.97 ±82	967.27 ±102	0.4623
		PPI response at 65db	52.62 ±3.15	37.55 ±3.45	0.0036
		PPI response at 70db	55.45 ±3.22	37.33 ±5.6	0.011
		PPI response at 75db	54.24 ±3.56	40.23 ±3.86	0.0136
Hotplate	Female; 9 wildtype, 11 homozygote; 3 months old	Latency to first response	12.45 ±1.18	6.71 ±0.57	0.00019
Optokinetic drum	Female; 9 wildtype, 9 homozygote; 4 months old	Threshold cycles/degree	0.28 ±0.005	0.31 ±0.006	0.0069
ABR	Female; 6 wildtype, 8 homozygote; 3 months old	Click	21.67 ±1.67	21.25 ±1.83	0.873
		8kHz	32.5 ±1.71	29.37 ±2.2	0.311
		16kHz	23.33 ±1.67	22.5 ±1.33	0.699
		32kHz	32.5 ±2.81	29.37 ±1.75	0.341
		Peak above threshold			0.4021
		Latency			0.7637
Von Frey	Female; 10 wildtype, 8 homozygote; 6 months old	Force (right paw)	0.96 ±0.12	3.21 ±0.23	7e-07
		Force (left paw)	0.95 ±0.09	3.32 ±0.26	1e-06
Passive Infrared activity monitoring	Female; 11 wildtype, 8 homozygote; 4 months old	Circadian period	23.59 ±0.04	23.53 ±0.05	0.365
		Circadian amplitide (Lomb Scargle)	1700 ±180	812 ±106	0.0013
		Length of active phase (alpha) in light-dark	13 ±0.31	15.68 ±0.55	0.0003
		Length of active phase (alpha) in constant darkness	11.25 ±0.44	19.46 ±0.56	1e-08
		Onset of activty relative to lights off	-0.217 ±0.09	0.105 ±0.05	0.013
		Offset of activity relative to lights on	0.79 ±0.34	3.79 ±0.56	0.0001
Y-Maze	Male; 9 wildtype, 10 homozygote; 4 months old	Total distance travelled	5964 ±969	6852 ±1398	0.6163
		Proprotion of time in the novel arm	43.38 ±6.15	25.55 ±3.71	0.0258
		Number of entries into the novel arm	4.36 ±0.47	3.2 ±0.44	0.0897
		Latency to enter the novel arm	2.29 ±0.84	24.69 ±12.1	0.0673
Light-Dark box	Male; 6 wildtype, 6 homozygote; 3 months old	Proportion of time in the light side	43.72 ±13.08	64.77 ±12.04	0.2638
		Number of transitions	3 ±1.03	1.17 ±0.31	0.1197
Open Field trial 1	Male; 15 wildtype, 15 homozygote; 3 months old	Time spent in centre	30.16 ±7.01	17.25 ±6.06	0.1747
		Latency to enter the centre	704.55 ±151	961.8 ±184	0.2899
		Total distance travelled	4571 ±375	4542 ±1135	0.9807
Open Field trial 2	Male; 15 wildtype, 15 homozygote; 3 months old	Time spent in centre	33.12 ±10.45	13.7 ±6.87	0.1361
		Latency to enter the centre	603.66 ±155	1146 ±169	0.0286
		Total distance travelled	4188 ±404	5662 ±894	0.1589
Marble Burying	Male; 6 wildtype, 6 homozygote; 4 months old	Number of unburied marbles	1.667 ±1.67	9 ±0
Grip Strength	Male; 6 wildtype, 6 homozygote; 3 months old	Grip strength (corrected by weight)	6.53 ±0.25	7.53 ±0.47	0.0886
Startle and PPI	Male; 6 wildtype, 8 homozygote; 6 months old	Startle	1547 ±163	1070 ±59	0.0097
		PPI response at 65db	30.22 ±4.34	33.17 ±7.04	0.7494
		PPI response at 70db	30.12 ±7.89	33.68 ±6.98	0.7415
		PPI response at 75db	40.19 ±8.01	38.54 ±2.82	0.8308
Hotplate	Male; 9 wildtype, 7 homozygote; 3 months old	Latency to first response	15.4 ±1.46	5.76 ±0.93	0.00013
ABR	Male; 5 wildtype, 4 homozygote; 3 months old	Click	21 ±1.87	21.25 ±2.39	0.935
		8kHz	31 ±1.87	31.25 ±2.39	0.936
		16kHz	22 ±3	26.25 ±1.25	0.273
		32kHz	31 ±2.45	31.25 ±1.25	0.936
Social dominance tube	Male; 5 wildtype, 6 homozygote; 6 months old	Number of wins in tube	0.96	0	0.0001
